# Synthetic bacterial community colonizes wheat roots grown in soil and mimics the assembly pattern of a field community

**DOI:** 10.1101/2025.10.01.677727

**Authors:** Frederik Bak, Jakob Klinge Meier, Bo Markussen, Kitzia Yashvelt Molina-Zamudio, Clara Tang, Mette H. Nicolaisen

## Abstract

The root microbiome is important for plant development. The impact of the root microbiome is the sum of multiple complex interactions among microorganisms, the plant and the environment. This complexity can be reduced by designing synthetic bacterial communities (SynComs) consisting of bacteria isolated from the roots, making it possible to study these interactions. However, the translational power from SynCom experiments to explain field observations is still very low, which demonstrates the need for development of SynComs that colonize plants comparable to what is observed in the field. Hence, we developed a SynCom consisting of 13 different strains from 13 genera with varying phenotypes originating from the roots of winter wheat (*Triticum aestivum* cv. Sheriff). The SynCom was inoculated into gamma-irradiated soil prior to sowing and community assembly was determined over 4 weeks using 16S rRNA amplicon sequencing. The SynCom supported growth of winter wheat over a 4-week period and developed in a comparable manner to a more diverse natural community (NatCom) obtained from a soil solution. Furthermore, the temporal dynamics of the majority of the SynCom strains mimicked the development in relative abundance of their respective genera in field grown winter wheat of similar cultivar. However, this could not be translated to a different cultivar (Herup). Our results demonstrate how SynComs inoculated into gamma-irradiated soil can provide a framework for bridging the gap between greenhouse and lab experiments and field observations. At the same time it highlights the plant-genotype specific impact on community assembly.
