## Supplementary tables for "Synthetic bacterial community colonizes wheat roots grown in soil and mimics the assembly pattern of a field community"

### Sheet: Table S1
Simple ID	Genus	Most similar species	Media for inital isolation	Growth media	Nitrate Reduction	Phosphate solubilization	Phytase	Siderophores
F6	Flavobacterium	Pectinovorum	1/10 R2A	TSA	-	-	-	+
C1	Pseudomonas	Glycinae	1/10 R2A	R2A	-	+	+	+
F9	Pararhizobium	Giardinii	1/10 R2A	R2A	-	-	-	-
A5	Pedobacter	Ghigonis	1/10 R2A	TSA	-	-	-	-
B11	Arthrobacter	Humicola	1/10 R2A	R2A	-	-	-	-
D8	Paenarthrobacter	Nitroguajacolicus	1/10 R2A	R2A	+	-	+	+
B12	Bacillus	Sanguinis	1/10 R2A	R2A	+	-	-	+
A8	Ensifer	Fredii	1/10 R2A	R2A	-	-	-	+
A3	Variovorax	Boronicumulans	1/10 R2A	R2A	+	-	-	+
A10	Peribacillus	Frigoritolerans	1/10 R2A	R2A	-	-	-	+
B9	Microbacterium	Phyllosphaerae	1/10 R2A	R2A	-	-	-	-
E8	Stenotrophomonas	Rhizophila	1/10 R2A	R2A	-	-	-	+
G1	Agrobacterium	Tumefaciens	1/10 R2A	R2A	+	-	-	+

### Sheet: Table S2
Sample	Days	Mean DNA Conc ng mg^-1 soil (n =3)
To	0	0.487149
T1	7	0.683976
T2	14	0.770752
T3	21	1.1014
T4	28	0.954488
Field Soil		2.69712

### Sheet: Table S3
Table S2. Taxonomy of isolated endophytes
ID	Genus	Species	Identity %	Sequence
P2_9	Paenibacillus	nuruki	99.47%	GACGGAGCAATCTGTCGCTTGAGGATGGGCCTGCGGCGCATTAGCTAGTTGGTGAGGTAACGGCTCACCAAGGCGACGATGCGTAGCCGACCTGAGAGGGTGATCGGCCACACTGGGACTGAGACACGACCCAGACTCCTACGGGAGGCAGCAGTAGGGAATCTTCCGCAATGGACGCAAGTCTGACGGAGCAACGCCGCGTGAGTGATGAAGGTTTTCGGATCGTAAAGCTCTGTTGCCAGGGAAGAACGTCTGATAGAGTAACTGCTATCGGAGTGACGGTACCTGAGAAGAAAGCCCCGGCTAACTACGTGCCAGCAGCCGCGGTAATACGTAGGGGGCAAGCGTTGTCCGGAATTATTGGGCGTAAAGCGCGCGCAGGCGGCTTTTTAAGTCCGG…
P2_8	Paenibacillus	nuruki	99.23%	GCTATACATGCAAGTCGAGCGGAGTTGATGAGAAGCTTGCTTCTTTGATGCTTAGCGGCGGACGGGTGAGTAACACGTAGGCAACCTGCCCTCAAGCTTGGGACAACTACCGGAAACGGTAGCTAATACCGAATACATGATTTGTTCGCCTGAACGAATCTGGAAAGACGGAGCAATCTGTCACTTGAGGATGGGCCTGCGGCGCATTAGCTAGTTGGTGAGGTAACGGCTCACCAAGGCGACGATGCGTAGCCGACCTGAGAGGGTGATCGGCCACACTGGGACTGAGACACGGCCCAGACTCCTACGGGAGGCAGCAGTAGGGAATCTTCCGCAATGGACGCAAGTCTGACGGAGCAACGCCGCGTGAGTGATGAAGGTTTTCGGATCGTAAAGCTC…
PO4_1	Paenibacillus	nuruki	99.05%	AATTTGGAAAGACGGAGCAATCTGTCTCTTGAGGATGGGCCTGCGGCGCATTAGCTAGTTGGTGAGGTAACGGCTCACCAAGGCGACGATGCGTAGCCGACCTGAGAGGGTGATCGGCCACACTGGGACTGAGACACGGCCCAGACTCCTACGGGAGGCAGCAGTAGGGAATCTTCCGCAATGGACGCAAGTCTGACGGAGCAACGCCGCGTGAGTGATGAAGGTTTTCGGATCGTAAAGCTCTGTTGCCAGGGAAGAACGTCTGATAGAGTAACTGCTATCGGAGTGACGGTACCTGAGAAGAAAGCCCCGGCTAACTACGTGCCAGCAGCCGCGGTAATACGTAGGGGGCAAGCGTTGTCCGGAATTATTGGGCGTAAAGCGCGCGCAGGCGGCTTT…
PO4_3A	Pseudomonas	huanensis	98.42%	CGGACGGGTGAGTAATGCCTAGGAATCTGCCTGGTAGTGGGGGACAACGTTTCGAAAGGAACGCTAATACCGCATACGTCCTACGGGAGAAAGCAGGTGGACCTTCGGGCCTTGCGCTATCATATGAGCCTAGGTCGGATTAGCTAGTTGGTGAGGTAATGGCTCACCTAGGCGACGATCCGTAACTGGTCTGAGAGGATGATCAGTCACACTGGAACTGAGACACGGTCCATACTCCTACGGGAGGCAGCAGTGGGGAATATTGGACAATGGGCGAAAGCCTGATCCAGCCATGCCGCGTGTGTGAAGAAGGTCTTCGGATTGTAAAGCACTTTAAGTTGGGAGGAAGGGCAGTAAGCGAATACCTTGCTGTTTTGACGTTACCGACAGAATAAGCAC…
P2_12	Pseudomonas	sichuanensis	99.14%	CTGGCACAATGGGCGAAAGCCTGATCCAGCCATGCCGCGTGTGTGAAGAAGGTCTTCGGATTGTAAAGCACTTTAAGTTGGGAGGAAGGGCAGTAAGCGAATACCTTGCTGTTTTGACGTTACCGACAGAATAAGCACCGGCTAACTCTGTGCCAGCAGCCGCGGTAATACAGAGGGTGCAAGCGTTAATCGGAATTACTGGGCGTAAAGCGCGCGTAGGTGGTTTGTTAAGTTGGATGTGAAAGCCCCGGGCTCAACCTGGGAACTGCATCCAAAACTGGCAAGCTAGAGTACAGTAGAGGGTGGTGGAATTTCCTGTGTAGCGGTGAAATGCGTAGATATAGGAAGGAACACCAGTGGCGAAGGCGACCACCTGGACTGATACTGACACTGAGGTGC…
P2_11	Acinetobacter	radioresistens	98.43%	CTCCGTGGTAATACAGAGGGTGGGAGCGTCAATCGGATTTACTGGGCGTAAAGCGTGCGTAGGCGGCCAATTAAGTCAAATGTGAAATCCCCGAGCTTAACTTGGGAATTGCATTCGATACTGGTTGGCTAGAGTATGGGAGAGGATGGTAGAATTCCAGGTGTAGCGGTGAAATGCGTAGAGATCTGGAGGAATACCGATGGCGAAGGCAGCCATCTGGCCTAATACTGACGCTGAGGTACGAAAGCATGGGGAGCAAACAGGATTAGATACCCTGGTAGTCCATGCCGTAAACGATGTCTACTAGCCGTTGGGGCCCTTGAGGCTTTAGTGGCGCAGCTAACGCGATAAGTAGACCGCCTGGGGAGTACGGTCGCAAGACTAAAACTCAAATGAATT…
Phy_1	Pseudomonas	brassicacearum	99.27%	GGTAGTCGAGCGGTAGAGAGGTGCTTGCACCTCTTGAGAGCGGCGGACGGGTGAGTAATGCCTAGGAATCTGCCTGGTAGTGGGGGATAACGCTCGGAGAACGGACGCTAATACCGCATACGTCCTACGGGAGAAAGCAGGGGACCTTCGGGCCTTGCCCTATCAGATGAGCCTAGGTCGGATTAGCTAGTTGGTGAGGTAATGGCTCACCAAGGCGACGATCCGTAACTGGTCTGAGAGGATGATCAGTCACACTGGAACTGAGACACGGTCCAGACTCCTACGGGAGGCAGCAGTGGGGAATATTGGACAATGGGCGAAAGCCTGATCCAGCCATGCCGCGTGTGTGAAGAAGGTCTTCGGATTGTAAAGCACTTTAAGTTGGGAGGAAGGGCATTA…
P2_7	Acinetobacter	radioresistens	98.84%	GCGTGACGGGTGAGTAATGCTTAGGAATCTGCCTATTAGTGGGGGACAACGTTCCGAAAGGAGCGCTAATACCGCATACGTCCTACGGGAGAAAGCAGGGGACCTTTGGGCCTTGCGCTAATAGATGAGCCTAAGTCGGATTAGCTAGTTGGTAGGGTAAAGGCCTACCAAGGCGACGATCTGTAGCGGGTCTGAGAGGATGATCCGCCACACTGGGACTGAGACACGGCCCAGACTCCTACGGGAGGCAGCAGTGGGGAATATTGGACAATGGGGGGAACCCTGATCCAGCCATGCCGCGTGTGTGAAGAAGGCCTTTTGGTTGTAAAGCACTTTAAGCGAGGAGGAGGCTACCTAGATTAATACTTTAGGATAGTGGACGTTACTCGCAGAATAAGC…
P2_12A	Pseudomonas	faucium	99.35%	CTGGCACAATGGGCGAAAGCCTGATCCAGCCATGCCGCGTGTGTGAAGAAGGTCTTCGGATTGTAAAGCACTTTAAGTTGGGAGGAAGGGCAGTAAGCGAATACCTTGCTGTTTTGACGTTACCGACAGAATAAGCACCGGCTAACTCTGTGCCAGCAGCCGCGGTAATACAGAGGGTGCAAGCGTTAATCGGAATTACTGGGCGTAAAGCGCGCGTAGGTGGTTTGTTAAGTTGGATGTGAAAGCCCCGGGCTCAACCTGGGAACTGCATCCAAAACTGGCAAGCTAGAGTACAGTAGAGGGTGGTGGAATTTCCTGTGTAGCGGTGAAATGCGTAGATATAGGAAGGAACACCAGTGGCGAAGGCGACCACCTGGACTGATACTGACACTGAGGTGC…
P1_16	Pseudomonas	faucium	98.87%	TTTGGGGAATATTGGACAATGGGCGAAAGCCTGATCCAGCCATGCCGCGTGTGTGAAGAAGGTCTTCGGATTGTAAAGCACTTTAAGATGGGAGGAAGGGCAGTAAGCGAATACCTTGCTGTTTTGACGTTACCGACAGAATAAGCACCGGCTAACTCTGTGCCAGCAGCCGCGGTAATACAGAGGGTGCAAGCGTTAATCGGAATTACTGGGCGTAAAGCGCGCGTAGGTGGTTTGTTAAGTTGGATGTGAAAGCCCCGGGCTCAACCTGGGAACTGCATCCAAAACTGGCAAGCTAGAGTACAGTAGAGGGTGGTGGAATTTCCTGTGTAGCGGTGAAATGCGTAGATATAGGAAGGAACACCAGTGGCGAAGGCGACCACCTGGACTGATACTGAC…
P1_12	Pseudomonas	huanensis	99.26%	AGTGAGGGGACAACGTTTCGAAAGGAACGCTAATACCGCATACGTCCTACGGGAGAAAGCAGGGGACCTTCGGGCCTTGCGCTATCAGATGAGCCTAGGTCGGATTAGCTAGTTGGTGAGGTAATGGCTCACCAAGGCGACGATCCGTAACTGGTCTGAGAGGATGATCAGTCACACTGGAACTGAGACACGGTCCAGACTCCTACGGGAGGCAGCAGTGGGGAATATTGGACAATGGGCGAAAGCCTGATCCAGCCATGCCGCGTGTGTGAAGAAGGTCTTCGGATTGTAAAGCACTTTAAGTTGGGAGGAAGGGCAGTAAGCGAATACCTTGCTGTTTTGACGTTACCGACAGAATAAGCACCGGCTAACTCTGTGCCAGCAGCCGCGGTAATACAG…
P1_24	Pseudomonas	huanensis	99.53%	CTGATGAGCCTAGGTCGGATTAGCTAGTTGGTGAGGTAATGGCTCACCTAGGCGACGATCCATAAATGGTCTGAGAGGATGATCAGTCACACTGGAACTGAGACACGGTCCAGACTCCTACGGGAGGCAGCAGTGGGGAATATTGGACAATGGGCGAAAGCCTGATCCAGCCATGCCGCGTGTGTGAAGAAGGTCTTCGGATTGTAAAGCACTTTAAGTTGGGAGGAAGGGCAGTAAGCGAATACCTTGCTGTTTTGACGTTACCGACAGAATAAGCACCGGCTAACTCTGTGCCAGCAGCCGCGGTAATACAGAGGGTGCAAGCGTTAATCGGAATTACTGGGCGTAAAGCGCGCGTAGGTGGTTTGTTAAGTTGGATGTGAAAGCCCCGGGCTCAAC…
P2_10	Paenibacillus	nuruki	99.37%	GTACATGCGAGTCGAGCGGAGTTGATGAGAAGCTTGCTTCTTTGATGCTTAGCGGCGGACGGGTGAGTAACACGTAGGCAACCTGCCCTCAAGCTTGGGACAACTACCGGAAACGGTAGCTAATACCGTAATACATGATTTGTTCGCCTGAACGAATTTGGAAAGACGGAGCAATCTGTCACTTGAGGATGGGCCTGCGGCGCATTAGCTAGTTGGTGAGGTAACGGCTCACCAAGGCGACGATGCGTAGCCGACCTGAGAGGGTGATCGGCCACACTGGGACTGAGACACGGCCCAGACTCCTACGGGAGGCAGCAGTAGGGAATCTTCCGCAATGGACGCAAGTCTGACGGAGCAACGCCGCGTGAGTGATGAAGGTTTTCGGATCGTAAAGCTCTG…
P1_15	Paenibacillus	nuruki	99.26%	TCGAAGTCGAGCGGAGTTGATGAGAAGCTTGCTTCTTTGATGCTTAGCGGTGGATGGGTGAGTAACACGTAGGCAACCTGCCCTCAAGCTTGGGACAACTACCGGAAACGGTAGCTAATACCGAATACATGATTTGTTCGCCTGAACGAATTTGGAAAGACGGAGCAATCTGTCACTTGAGGATGGGCCTGCGGCGCATTAGCTAGTTGGTGAGGTAACGGCTCACCAAGGCGACGATGCGTAGCCGACCTGAGAGGGTGATCGGCCACACTGGGACTGAGACAAGGCCCAGACTCCTACGGGAGGCAGCAGTAGGGAATCTTCCGCAATGGACGCAAGTCTGACGGAGCAACGCCGCGTGAGTGATGAAGGTTTTCGGATCGTAAAGCTCTGTTGCCA…
Phy_2	Paenibacillus	nuruki	99.19%	TACTGCAAGTCGAGCGGAGTTGATGAGGAAGCTTGCTTCTTTGATACTTAGCGGCGGACGGGTGAGTAACACGTAGGCAACCTGCCCTCAAGCTTGGGACAACTACCGGAAACGGTAGCTAATACCGAATACATGATTTGTTCGCCTGAACGAATTTGGAAAGACGGAGCAATCTGTCACTTGAGGATGGGCCTGCGGCGCATTAGCTAGTTGGTGAGGTAACGGCTCACCAAGGCGACGATGCGTAGCCGACCTGAGAGGGTGATCGGCCACACTGGGACTGAGACACGGCCCAGACTCCTACGGGAGGCAGCAGTAGGGAATCTTCCGCAATGGACGCAAGTCTGACGGAGCAACGCCGCGTGAGTGATGAAGGTTTTCGGATCGTAAAGCTCTGTT…
Phy_3	Pseudomonas	sichuanensis	99.26%	GGAGTTTGAGCGGATGAGAAGGAGCTTGCTCTTCGATTCAGCGGCGGACGGGTGAGTAATGCCTAGGAATCTGCCTGGTAGTGGGGGACAACGTTTCGAAAGGAACGCTAATACCGCATACGTCCTACGGGAGAAAGCAGGGGACCTTCGGGCCTTGCGCTATCAGATGAGCCTAGGTCGGATTATCTAGTTGGTGAGGTAATGGCTCACCAAGGCGACGATCCGTAACTGGTCTGAGAGGATGATCAGTCACACTGGAACTGAGACACGGTCCAGACTCCTACGGGAGGCAGCAGTGGGGAATATTGGACAATGGGCGAAAGCCTGATCCAGCCATGCCGCGTGTGTGAAGAAGGTCTTCGGATTGTAAAGCACTTTAAGTTGGGAGGAAGGGCAGTA…
PO4_3B	Pseudomonas	sichuanensis	99.05%	CAAGTCGAGCGGATGATAAGAGCTTGCTCTTCGATTCAGCGGCGGACGGGTGAGTAATGCCTAGGAATCTGCCTGGTAGTGGGGGACAACGTTTCGAAAGGAACGCTAATACCGCATACGTCCTACGGGAGAAAGCAGGGGACCTTCGGGCCTTGCGCTATCAGATGAGCCTAGGTCGGATTAGCTAGTTGGTGAGGTAATGGCTCACCAAGGCGACGATCCGTAACTGGTCTGAGAGGATGATCAGTCACACTGGAACTGAGACACGGTCCAGACTCCTACGGGAGGCAGCAGTGGGGAATATTGGACAATGGGCGAAAGCCTGATCCAGCCATGCCGCGTGTGTGAAGAAGGTCTTCGGATTGTAAAGCACTTTAAGTTGGGAGGAAGGGCAGTAAG…
P1_25	Pseudomonas	brassicacearum	98.57%	GGGAGTTTCTGATCCAGCCATGCCGCGTGGGTGAAGAAGGTCTTCGGATTGTAAAGCACTTTAAATTGGGAGGAAGGGCATTAACCTAATACGTTAGTGTTTTGACGTTACCGACAGAATAAGCACCGGCTAACTCTGTGCCAGCAGCCGCGGTAATACAGAGGGTGCAAGCGTTAATCGGAATTACTGGGCGTAAAGCGCGCGTAGGTGGTTCGTTAAGTTGGATGTGAAATCCCCGGGCTCAACCTGGGAACTGCATTCAAAACTGTCGAGCTAGAGTATGGTAGAGGGTGGTGGAATTTCCTGTGTAGCGGTGAAATGCGTAGATATAGGAAGGAACACCAGTGGCGAAGGCGACCACCTGGACTGATACTGACACTGAGGTGCGAAAGCGTGGGG…
P1_17	Brevundimonas	vesicularis	98.91%	AGTGGGCGGCTAACACATGCAAGTCGAACGAACCTTTCGGGGTTAGTGGCGGACGGGTGAGTAACACGTGGGAACGTGCCTTTAGGTTCGGAATAACTCAGGGAAACTTGTGCTAATACCGAATGTGCCCTTCGGGGGAAAGATTTATCGCCTTTAGAGCGGCCCGCGTCTGATTAGCTAGTTGGTTGAGGTAATGGCTCACCAAGGCGACGATCAGTAGCTGGTCTGAGAGGATGATCAGCCACATTGGGACTGAGACACGGCCCAAACTCCTACGGGAGGCAGCAGTGGGGAATCTTGCGCAATGGGCGAAAGCCTGACGCAGCCATGCCGCGTGAATGATGAAGGTCTTAGGATTGTAAAATTCTTTCACCGGGGACGATAATGACGGTACCCGGA…
P1_18	Pseudomonas	oryzihabitans	99.34%	AAGGGGGAGGCTAACACATGCAAGTCGAGCGGATGAGAGGAGCTTGCTCCTCGATTCAGCGGCGGACGGGTGAGTAATGCCTAGGAATCTGCCTAGTAGTGGGGGACAACGTTTCGAAAGGAACGCTAATACCGCATACGTCCTACGGGAGAAAGTGGGGGATCTTCGGACCTCACGCTATTAGATGAGCCTAGGTCGGATTAGCTAGTTGGTAGGGTAAAGGCCTACCAAGGCGACGATCCGTAACTGGTCTGAGAGGATGATCAGTCACACTGGAACTGAGACACGGTCCAGACTCCTACGGGAGGCAGCAGTGGGGAATATTGGACAATGGGCGAAAGCCTGATCCAGCCATGCCGCGTGTGTGAAGAAGGCCTTCGGGTCGTAAAGCACTTTAAG…
P1_19	Pseudomonas	bijieensis	99.41%	GGGGGGAGGCTAACACATGCAAGTCGAGCGGTAGAGAGGTGCTTGCACCTCTTGAGAGCGGCGGACGGGTGAGTAATGCCTAGGAATCTGCCTGGTAGTGGGGGATAACGCTCGGAAACGGACGCTAATACCGCATACGTCCTACGGGAGAAAGCAGGGGACCTTCGGGCCTTGCGCTATCAGATGAGCCTAGGTCGGATTAGCTAGTTGGTGAGGTAATGGCTCACCAAGGCGACGATCCGTAACTGGTCTGAGAGGATGATCAGTCACACTGGAACTGAGACACGGTCCAGACTCCTACGGGAGGCAGCAGTGGGGAATATTGGACAATGGGCGAAAGCCTGATCCAGCCATGCCGCGTGTGTGAAGAAGGTCTTCGGATTGTAAAGCACTTTAAGT…
P1_3	Pseudomonas	oryzihabitans	99.59%	GCTAACACATGCAAGTCGAGCGGATGAGAGGAGCTTGCTCCTCGATTCAGCGGCGGACGGGTGAGTAATGCCTAGGAATCTGCCTAGTAGTGGGGGACAACGTTTCGAAAGGAACGCTAATACCGCATACGTCCTACGGGAGAAAGTGGGGGATCTTCGGACCTCACGCTATTAGATGAGCCTAGGTCGGATTAGCTAGTTGGTAGGGTAAAGGCCTACCAAGGCGACGATCCGTAACTGGTCTGAGAGGATGATCAGTCACACTGGAACTGAGACACGGTCCAGACTCCTACGGGAGGCAGCAGTGGGGAATATTGGACAATGGGCGAAAGCCTGATCCAGCCATGCCGCGTGTGTGAAGAAGGCCTTCGGGTCGTAAAGCACTTTAAGTTGGGAGGA…
P1_7A	Pseudomonas	bijieensis	99.09%	CTAACCACATGCAAGTCGAGCGGTAGAGAGGTGCTTGCACCTCTTGAGAGCGGCGGACGGGTGAGTAATGCCTAGGAATCTGCCTGGTAGTGGGGGATAACGCTCGGAAACGGACGCTAATACCGCATACGTCCTACGGGAGAAAGCAGGGGACCTTCGGGCCTTGCGCTATCAGATGAGCCTAGGTCGGATTAGCTAGTTGGTGAGGTAATGGCTCACCAAGGCGACGATCCGTAACTGGTCTGAGAGGATGATCAGTCACACTGGAACTGAGACACGGTCCAGACTCCTACGGGAGGCAGCAGTGGGGAATATTGGACAATGGGCGAAAGCCTGATCCAGCCATGCCGCGTGTGTGAAGAAGGTCTTCGGATTGTAAAGCACTTTAAGTTGGGAGGA…
P2_2A	Pseudomonas	bijieensis	99.0%	GGGGGGCGGCTAACACATGCAAGTCGAGCGGTAGAGAGGTGCTTGCACCTCTTGAGAGCGGCGGACGGGTGAGTAATGCCTAGGAATCTGCCTGGTAGTGGGGGATAACGCTCGGAAACGGACGCTAATACCGCATACGTCCTACGGGAGAAAGCAGGGGACCTTCGGGCCTTGCGCTATCAGATGAGCCTAGGTCGGATTAGCTAGTTGGTGAGGTAATGGCTCACCAAGGCGACGATCCGTAACTGGTCTGAGAGGATGATCAGTCACACTGGAACTGAGACACGGTCCAGACTCCTACGGGAGGCAGCAGTGGGGAATATTGGACAATGGGCGAAAGCCTGATCCAGCCATGCCGCGTGTGTGAAGAAGGTCTTCGGATTGTAAAGCACTTTAAGT…
P1_7B	Acinetobacter	radioresistens	99.34%	AGGGGGCGGCTTAACCATGCAAGTCGAGCGGATGAAGGTAGCTTGCTACTGGGATTCAGCGGCGGACGGGTGAGTAATGCTTAGGAATCTGCCTATTAGTGGGGGACAACGTTCCGAAAGGAGCGCTAATACCGCATACGTCCTACGGGAGAAAGCAGGGGACCTTTGGGCCTTGCGCTAATAGATGAGCCTAAGTCGGATTAGCTAGTTGGTAGGGTAAAGGCCTACCAAGGCGACGATCTGTAGCGGGTCTGAGAGGATGATCCGCCACACTGGGACTGAGACACGGCCCAGACTCCTACGGGAGGCAGCAGTGGGGAATATTGGACAATGGGGGGAACCCTGATCCAGCCATGCCGCGTGTGTGAAGAAGGCCTTTTGGTTGTAAAGCACTTTAAG…
P2_2_1	Pseudomonas	sichuanensis	98.93%	GGGGAGCCTAACACATGCAAGTCGAGCGGATGAGAAGAGCTTGCTCTTCGATTCAGCGGCGGACGGGTGAGTAATGCCTAGGAATCTGCCTGATAGTGGGGGACAACGTTTCGAAAGGAACGCTAATACCGCATACGTCCTACGGGAGAAAGCAGGGGACCTTCGGGCCTTGCGCTATCAGATGAGCCTAGGTCGGATTAGCTAGTTGGTGAGGTAATGGCTCACCAAGGCGACGATCCGTAACTGGTCTGAGAGGATGATCAGTCACACTGGAACTGAGACACGGTCCAGACTCCTACGGGAGGCAGCAGTGGGGAATATTGGACAATGGGCGAAAGCCTGATCCAGCCATGCCGCGTGTGTGAAGAAGGTCTTCGGATTGTAAAGCACTTTAAGTTG…
P2_4	Methylobacterium	hispanicum	99.40%	GTGGGCGGCTTAAACATGCAAGTCGAACGCATCCTTCGGGATGAGTGGCAGACGGGTGAGTAACACGTGGGAACGTGCCCTCCGGTCTGGGATAACCCTGGGAAACTAGGGCTAATACCGGATACGTGCTTTGGCAGAAAGGTTTACTGCCGGAGGATCGGCCCGCGTCTGATTAGCTAGTTGGTGGGGTAACGGCCTACCAAGGCGACGATCAGTAGCTGGTCTGAGAGGATGATCAGCCACACTGGGACTGAGACACGGCCCAGACTCCTACGGGAGGCAGCAGTGGGGAATATTGGACAATGGGCGCAAGCCTGATCCAGCCATGCCGCGTGAGTGATGACGGCCTTAGGGTTGTAAAGCTCTTTTCTCCGGGACGATAATGACGGTACCGGAGGA…
PO4_6.2	Comamonas	antartica	99.49%	TTACACATGCAAGTCGAACGGTAACAGCTCTTCGGAGGCTGACGAGTGGCGAACGGGTGAGTAATACATCGGAACGTGCCCGATCGTGGGGGATAACGGAGCGAAAGCTTTGCTAATACCGCATACGATCTACGGATGAAAGCAGGGGACCCTCGGGCCTTGCGCGAACGGAGCGGCCGATGGCAGATTAGGTAGTTGGTGGGATAAAAGCTTACCAAGCCGACGATCTGTAGCTGGTCTGAGAGGACGACCAGCCACACTGGGACTGAGACACGGCCCAGACTCCTACGGGAGGCAGCAGTGGGGAATTTTGGACAATGGGCGAAAGCCTGATCCAGCAATGCCGCGTGCAGGATGAAGGCCTTCGGGTTGTAAACTGCTTTTGTACGGAACGAAAAG…
PO4_6	Massilia	varians	99.40%	GTGCTTTCCATGCAAGTCGAACGGCAGCACGGGCTTCGGCCTGGTGGCGAGTGGCGAACGGGTGAGTAATACATCGGAACGTACCCAGAAGTGGGGGATAACGCAGCGAAAGTTGCGCTAATACCGCATACGTTCTACGGAAGAAAGTGGGGGATCTTCGGACCTCATGCTTTTGGAGCGGCCGATGTCTGATTAGCTAGTTGGTGGGGTAAAGGCCTACCAAGGCGACGATCAGTAGCTGGTCTGAGAGGACGACCAGCCACACTGGAACTGAGACACGGTCCAGACTCCTACGGGAGGCAGCAGTGGGGAATTTTGGACAATGGGCGCAAGCCTGATCCAGCAATGCCGCGTGAGTGAAGAAGGCCTTCGGGTTGTAAAGCTCTTTTGTCAGGGAAG…
G1_3	Pandoraea	horticolens	97.87%	NNNNNTCGAACGGNNAGCACGGGNNGCTTGCACCTGNNNGGCGAGTGGCGAACGGGTGAGTAATACATCGGAATGTACCTTGTAGTGGGGGATAGCTCGGCGAAAGCCGGATTAATACCGCATACGCTCTGAGGAGGAAAGCGGGGGACCTTCGGGCCTCGCGCTACAAGAGCAGCCGATGTCAGATTAGCTAGTTGGTGGGGTAAAAGCTCACCAAGGCGACGATCTGTAGCTGGTCTGAGAGGACGACCAGCCACACTGGGACTGAGACACGGCCCAGACTCCTACGGGAGGCAGCAGTGGGGAATTTTGGACAATGGGCGAAAGCCTGATCCAGCAATGCCGCGTGTGTGAAGAAGGCCTTCGGGTTGTAAAGCACTTTTGTCCGGAAAGAAATCC…

### Sheet: Table S4
Slope signs	Genus	SynCom	Field Heerup	p-value	fdr
Equal	Pararhizobium	↑ (p=0.0573)	↑ (p=0.0230)	0.0287	0.170
Equal	Flavobacterium	↑ (p=0.0003)	↑ (p=0.0913)	0.0457	0.170
Equal	Variovorax	↑ (p=0.0001)	↑ (p=0.0925)	0.0463	0.170
Different	Agrobacterium	↑ (p=0.0666)	↓ (p=0.3430)	0.1715	0.661
Different	Arthrobacter	↓ (p=0.3711)	↑ (p=0.4719)	0.2360	0.661
Different	Stenotrophomonas	↑ (p=0.6653)	↓ (p=0.0029)	0.3327	0.661
Different	Pseudomonas	↑ (p=0.6892)	↓ (p=0.0093)	0.3446	0.661
Different	Peribacillus	↓ (p=0.0001)	↑ (p=0.6976)	0.3488	0.661
Different	Microbacterium	↑ (p=0.0030)	↓ (p=0.7212)	0.3606	0.661
Different	Bacillus	↓ (p=0.0003)	↑ (p=0.9222)	0.4611	0.669
Different	Paenarthrobacter	↓ (p=0.9728)	↑ (p=0.1608)	0.4864	0.669
Table S4	Comparison of the sign of the growth rates in SynCom and Field Sheriff. Evidence for equal (first 3 rows) and different (last 8 rows) signs was evaluated similarly as described in Table 2. Ensifer and Pedobactor were not included due to the very low abundance for Field Heerup.
